# Filling the gap in the Neotropics: new firefly species provide insights into Central American biodiversity

**DOI:** 10.1101/2025.02.20.639311

**Authors:** Ana Catalán, Claudia María Pérez Archila, Adriana María Echeverría Méndez, José Andrés Guitiérrez, José Monzón, Viridiana Vega Badillo, Sebastian Höhna

## Abstract

Tropical ecosystems, particularly in the Neotropics, remain vastly understudied, especially regarding the biodiversity of many taxa such as fireflies. This study investigates the biodiversity and phylogenetic relationships of fireflies in Guatemala, focusing on the genera *Photinus, Photuris*, and *Bicellonycha*. Using genetic barcoding we generate time-calibrated phylogenetic trees, revealing deep divergent times between Guatemalan and North American fireflies and potentially multiple colonialization events. Using morphometric information, taxonomic keys and species delimitations models (*mPTP*) we identified four new *Photinus* species: *P. hunahpú, P. helodermensis, P. schusteri*, and *P. semetabajense*. This work highlights the significant firefly biodiversity in Nuclear Central America and the potential for future species discovery. Biodiversity research is necessary for conservation efforts of key ecosystems and will broaden our understanding of general evolutionary processes.
