## Supplementary tables for "Filling the gap in the Neotropics: new firefly species provide insights into Central American biodiversity"

### Sheet: Table_S1
Table S1. Species delimitation assessment using the mPTP method for (A) Photinus and (B) Photuris and Bicellonycha fireflies.
(A) Photinus species separation	Model parameters		(B) Photuris	Model parameters
Species 1	Command: mptp --mcmc 50000000 --multi --mcmc_sample 1000000 --mcmc_burnin 1000000		Species 1	Command: mptp --mcmc 50000000 --multi --mcmc_sample 1000000 --mcmc_burnin 1000000
Photinus_sp3_BP15	Number of edges greater than minimum branch length: 124 / 124		Species 1	Number of edges greater than minimum branch length: 88 / 88
Photinus_sp3_CC03	Null-model score: -340.998894		Photuris_sp1_RC24	Null-model score: -224.309377
Photinus_sp3_ER02	Best score for multi coalescent rate: -258.909328		Photuris_sp1_MI25	Best score for multi coalescent rate: -123.816694
Photinus_sp3_CC02	LRT computed p-value: 0.000000		Photuris_sp5_LP05	LRT computed p-value: 0.000000
Photinus_sp3_ER03	LRT: passed		Photuris_sp5_LP27	LRT: passed
Photinus_sp3_BP17	Number of delimited species: 15		Photuris_sp5_LP07	Number of delimited species: 13
Photinus_sp3_CC27			Photuris_sp5_LP23
Photinus_sp3_ER26			Photuris_sp1_RC02
Photinus_sp3_ER32			Photuris_sp1_RC09
Photinus_sp3_LA18			Photuris_sp1_RC25
Photinus_sp3_BP14			Photuris_sp2_CD07
Photinus_sp3_CC26			Photuris_sp2_FC07
			Photuris_sp2_FC06
Species 2			Photuris_sp2_PER16
Photinus_sp2_RH24			Photuris_sp2_CD01
Photinus_sp3_RH08			Photuris_sp2_PER12
Photinus_sp2_RH13			Photuris_sp2_FC08
Photinus_sp2_RH08			Photuris_sp2_PER13
			Photuris_sp2_CD02
Species 3
Photinus_sp6_RC12			Species 2
Photinus_sp6_RC16			Photuris_sp3_MI24
			Photuris_sp3_MI27
Species 4			Photuris_sp5_LP08
Photinus_sp1_VA07
Photinus_sp1_VA08			Species 3
Photinus_sp1_VA06			Photuris_sp4_PV03
Photinus_sp1_VA10			Photuris_sp4_PV04
			Photuris_sp4_PV05
Species 5
Photinus_sp4_LA05			Species 4
Photinus_sp4_LA44			Photuris_divisa
Photinus_sp4_LA30
			Species 5
Species 6			Photuris_sp_ind1
Photinus_sp7_RC13
			Species 6
Species 7			Photuris_frontalis
Ellychnia_californica
Ellychnia_corrusca			Species 7
Ellychnia_megista			Photuris_lucicrescens
Ellychnia_bivulnerus			Photuris_tremulans
Photinus_concisus			Photuris_quadrifulgens
Photinus_pyralis			Photuris_pensylvanica
Photinus_collustrans
Photinus_tanytoxus			Species 8
Photinus_brimleyi			Bicellonycha_sp1_FCE05
Photinus_australis			Bicellonycha_sp1_PER22
Photinus_granulatus			Bicellonycha_sp1_FCE09
Photinus_tenuicinctus			Bicellonycha_sp1_FCE17
			Bicellonycha_sp5_RH03
Species 8
Photinus_punctulatus			Species 9
Photinus_scintillans			Bicellonycha_sp4_RC04
Photinus_umbratus
Photinus_dimissus			Species 10
Photinus_stellaris			Bicellonycha_wickershamorum
Species 9			Species 11
Photinus_ardens			Bicellonycha_sp2_MI17
Photinus_consimilis			Bicellonycha_sp6_2RH8
Photinus_carolinus			Bicellonycha_sp2_MI08
Photinus_obscurellus
			Species 12
Species 10			Bicellonycha_sp2_MI18
Photinus_curtatus			Bicellonycha_sp3_CL02
Photinus_sabulosus
Photinus_floridanus			Species
Photinus_marginellus			Outgroup
Photinus_cooki
Photinus_immaculatus
Species 11
Photinus_texanus
Species 12
Photinus_interdius
Species 13
Photinus_aquilonius
Photinus_indictus
Photinus_ignitus
Photinus_consanguineus
Photinus_greeni
Photinus_macdermotti
Species 14
Photinus_knulli
Species
Outgroup

### Sheet: Table_S2
Table S2. Morphological meassurements from Photinus specimens
Number	Species_museum	Character	Area	Mean	Min	Max	Angle	Length(mm)
1	Photinus picticollis	ancho_pronoto	0	95.3	31.3	185.65	-0.39	1.85
2	Photinus picticollis	largo_pronoto	0	100.09	62.58	253.94	-90.69	1.04
3	Photinus picticollis	largo_total	0.01	104.14	31	255	-90	6.69
4	Photinus picticollis	largo_elitro	0.01	107.46	43.51	240.03	-88.14	5.42
5	Photinus picticollis	ancho_elitro	0	93.14	39.09	224.59	0.8	0.91
6	Photinus picticollis	esternito1	0	73.55	49.98	122.95	-92.05	0.26
7	Photinus picticollis	esternito2	0	64.48	48.05	84.13	-91.79	0.3
8	Photinus picticollis	esternito3	0	102.94	73	123	-90	0.22
9	Photinus picticollis	esternito4	0	136.47	89.33	191.15	-88.78	0.44
10	Photinus picticollis	esternito5	0	122.9	67.33	152.67	-90	0.38
11	Photinus picticollis	esternito6	0	145.15	120.04	180.67	-93.18	0.17
12	Photinus picticollis	esternito7	0	119.6	103.64	133.67	-85.03	0.22
13	Photinus pulchellus	ancho_pronoto	0	124.34	26.33	214	0.74	1.96
14	Photinus pulchellus	largo_pronoto	0	63.7	20.93	193.95	-89.47	1.35
15	Photinus pulchellus	largo_total	0.01	73.75	13.73	237.33	-89.54	6.32
16	Photinus pulchellus	largo_elitro	0.01	75.05	27.2	238.66	-87.57	4.74
17	Photinus pulchellus	ancho_elitro	0	50.22	26.23	164.08	0.69	1.04
18	Photinus pulchellus	ancho_ojo	0	50.42	19.12	180.24	-5.42	0.55
19	Photinus pulchellus	largo_ojo	0	37.48	17.49	115.26	-94.9	0.5
20	Photinus pulchellus	ancho_interantenal	0	97.38	60.11	135.83	-19.89	0.08
21	Photinus pulchellus	fosita_antenal	0	59.86	42.45	103.18	26.91	0.12
22	Photinus pulchellus	espacio_interocular	0	60.86	37.05	146.97	-2.21	0.33
23	Photinus pulchellus	escapo	0	71.02	38.55	118.33	-51.93	0.36
24	Photinus pulchellus	ant2	0	82.73	69.62	141.69	-12.34	0.15
25	Photinus pulchellus	ant3	0	92.79	76.26	143	14.32	0.23
26	Photinus pulchellus	ant4	0	93.78	71.84	143.09	61.48	0.25
27	Photinus pulchellus	ant5	0	74.55	61.45	132.33	71.2	0.23
28	Photinus pulchellus	ant6	0	72.29	60.39	149.33	64.98	0.23
29	Photinus pulchellus	ant7	0	109.28	82.34	149.34	62.4	0.23
30	Photinus pulchellus	ant8	0	74.33	57.44	127.07	53.39	0.21
31	Photinus pulchellus	ant9	0	80.46	48.67	243.67	-73.61	0.25

### Sheet: Table_S3
Table S3. Collecting dates and locations in Guatemala of Photinus, Photuris and Bicellonycha fireflies.
Department	Locality	Latitude	Longitude	Locality_code	Collecting_dates
Escuintla	Volcán de Agua	14.4147	-90.7486	VA	2021-09-04
Zacapa	Reserva Heloderma	14.8738	-89.757	RH	17-23.07.2021
Alta Verapaz	Rubel Chaim	15.3804	-90.36	RC	2021-08-28
Petén	Conseción Forestal Carmelitas	17.6164	-90.1238	PV	2022-05-12
Izabal	Morales	15.4824	-88.6865	MI	2022-05-10
Chiquimula	Finca Las Pozas	14.6047	-89.1636	LP	2021-08-07
Sololá	Lomas Atitlán, San Andrés Semetabaj	14.7444	-91.1386	LA	26-30.06.2021
Sacatepequez	Finca Colombia	14.535	-90.7486	FC	2021-05-01
Guatemala	El Roconal	14.636	-90.6159	ER	2021-05-29
Escuintla	Costa Linda	14.1256	-90.7836	CL	2021-07-10
Guatemala	Cada Dr. Schuster	14.5566	-90.4631	CD
Guatemala	Casa Claudia	14.6426	-90.5732	CC	2021-05-23
Guatemala	Bosque Palencia	14.666	-90.3633	BP	2021-05-13

### Sheet: Table_S4
Table S4. Primers (A) and PCR cycling conditions for 28S, 18S and COI (B).
(A) Primers used for loci amplification					(B) Primers used for loci amplification
Loci	Primer	Sequence	Reference		Loci	Hot start	Denature	Anneal	Extension	Final extend	Cycles
28S(*)	F2	AGAGAGAGAGTTCAAGAGTACGTG	Belshaw et al. (2001)		28S	95°C (2min)	94°C(45s)	59°C(45s)	72°C(60s)	72°C(7min)	28
	3DR	TAGTTCACCATCTTTCGGGTC	Belshaw et al. (2001)		18S	95°C (2min)	95°C(45s)	55°C(45s)	72°C(60s)	72°C(15min	28
18S(*)	18S a0.7	ATTAAAGTTGTTGCGGTT	Whiting (2002)		COI	95°C (2min)	94°C(60s)	44°C(46s)	72°C(60s)	72°C(10min	30
	18S bi	GAGTCTCGTTCGTTATCGGA	Whiting (2002)
COI	LCO	GGTCAACAAATCATAAAGATATTGG	(Baldwin et al., 1996)
	HCO	TAAACTTCAGGGTGACCAAAAAATC A	(Baldwin et al., 1996)
